# Rearing conditions bidirectionally modulate cognitive abilities and AP-1 signaling in hippocampal neurons in a cell type-specific manner

**DOI:** 10.1101/2025.02.11.637399

**Authors:** Marta Alaiz-Noya, Federico Miozzo, Miguel Fuentes-Ramos, Magdalena Machnicka, Marcelina Kurowska, Macarena L. Herrera, Beatriz del Blanco, Sergio Ninerola, Isabel Bustos-Martínez, Bartek Wilczynski, Angel Barco

## Abstract

Environmental conditions profoundly influence cognitive development, particularly during early life. Transcriptional and epigenetic mechanisms may serve as molecular substrates for the lasting effects of environmental enrichment (EE) and impoverishment (IE) on cognitive abilities and hippocampal function. However, the specific gene programs driving these changes remain largely unknown. In this study, EE and IE modulated the cognitive abilities of mice in opposing directions. By combining hippocampal microdissection and genetic tagging of neuronal nuclei with genome-wide analyses of gene expression, chromatin accessibility, histone acetylation, and DNA methylation, we uncovered profound differences in the transcriptional and epigenetic profiles of CA1 pyramidal neurons and dentate gyrus (DG) granule neurons. These analyses revealed cell type-specific genomic changes induced by EE and IE, highlighting distinct patterns of neuroadaptation within each population. This multiomic screen pinpointed the activity-regulated transcription factor AP-1 as a crucial mediator of neuroadaptation to conditions during early life in both cell types, albeit through distinct downstream mechanisms. Conditional deletion of *Fos*, a core AP-1 subunit, in excitatory neurons hampered EE-induced cognitive enhancement, further underscoring the pivotal role of this transcription factor in neuroadaptation.
