## Supplementary material for "Rearing conditions bidirectionally modulate cognitive abilities and AP-1 signaling in hippocampal neurons in a cell type-specific manner": Supp Tables 1 to 9: Supp Table 6 (DEGs CA1, DG).xlsx

### Sheet: Table 6A - DEGs upregulated CA1
Supplementary Table 6. nuRNA-seq-based DEGs, CA1 IE vs CA1 SC vs CA1 EE.
padj < 0.1. 58 DEGs.
gene_name	gene_id	log2FC (EE/SC)	log2FC (IE/SC)	pvalue	padj
Pla2g7	ENSMUSG00000023913	1.08599	0.358264	2.42224e-10	4.39516e-06
Arhgef37	ENSMUSG00000045094	-0.132371	-1.30505	1.71062e-09	1.55196e-05
Ntsr1	ENSMUSG00000027568	-0.24448	0.589119	2.0497e-08	0.000123973
Snora64	ENSMUSG00000077709	-0.590697	-0.955546	2.77245e-08	0.000125765
Prkd2	ENSMUSG00000041187	0.325665	-0.675915	6.38275e-08	0.00023163
Shoc1	ENSMUSG00000038598	0.308931	-1.01153	1.07896e-07	0.000295345
Rps2	ENSMUSG00000044533	-0.555608	-0.921774	1.13938e-07	0.000295345
Prss41	ENSMUSG00000024114	-2.88632	-0.599299	2.4118e-07	0.000547026
Gm47088	ENSMUSG00000113076	0.421228	-0.629435	5.94066e-07	0.0011977
Gm11280	ENSMUSG00000085393	-0.0635612	-1.15491	1.57702e-06	0.00260136
G630018N14Rik	ENSMUSG00000085620	-0.761481	0.452853	1.45508e-06	0.00260136
Gm34583	ENSMUSG00000107272	0.556037	-0.121175	2.79606e-06	0.00417608
Gm25989	ENSMUSG00000096684	-0.315308	-0.920715	2.99196e-06	0.00417608
Ptpn14	ENSMUSG00000026604	-0.238017	0.412833	3.82698e-06	0.00434003
Gm23925	ENSMUSG00000100992	-0.386879	-1.02039	3.76122e-06	0.00434003
Gm23245	ENSMUSG00000065304	-0.415579	-1.00369	7.62948e-06	0.00692771
Snora21	ENSMUSG00000064901	-0.348685	-0.857808	7.51915e-06	0.00692771
Snora34	ENSMUSG00000065336	-0.483578	-1.0225	8.01775e-06	0.00692771
Trmt10c	ENSMUSG00000044763	-0.358102	-1.04799	7.82464e-06	0.00692771
Gm22422	ENSMUSG00000064994	-0.359255	-1.05625	7.98677e-06	0.00692771
Gm23262	ENSMUSG00000088948	-0.233386	-0.748313	1.44948e-05	0.0119549
Fosb	ENSMUSG00000003545	0.824945	-0.557899	1.64684e-05	0.0129921
Arc	ENSMUSG00000022602	0.48884	-0.612018	1.94638e-05	0.0141269
Snord22	ENSMUSG00000065087	-0.328633	-0.788945	1.93278e-05	0.0141269
Gm12238	ENSMUSG00000087342	-0.296078	-0.977342	2.15843e-05	0.0150634
Snhg1	ENSMUSG00000108414	-0.321728	-0.773747	2.31532e-05	0.0155598
Snora15	ENSMUSG00000093413	-0.246703	-0.903426	2.76391e-05	0.0161778
Egr2	ENSMUSG00000037868	0.886899	-1.02703	2.5278e-05	0.0161778
Gm22884	ENSMUSG00000065061	-0.298204	-0.966959	2.67513e-05	0.0161778
Rpl23	ENSMUSG00000071415	-0.30119	-0.757711	2.67919e-05	0.0161778
Gm25835	ENSMUSG00000089542	-0.238775	-0.726411	3.94548e-05	0.0223721
Morrbid	ENSMUSG00000074813	0.351705	-0.953708	4.75857e-05	0.0254252
Gm25107	ENSMUSG00000084421	-0.430565	-0.858573	4.76415e-05	0.0254252
Scarna3b	ENSMUSG00000088158	-0.349796	-0.942193	5.08383e-05	0.0256239
Fos	ENSMUSG00000021250	0.339455	-1.6797	5.05951e-05	0.0256239
Snord57	ENSMUSG00000065272	-0.460662	-1.02137	5.37876e-05	0.0256836
Gm50278	ENSMUSG00000112285	-0.356619	-0.942193	5.31319e-05	0.0256836
Rpl10	ENSMUSG00000008682	-0.21742	-0.755181	7.57561e-05	0.033501
Lrch2	ENSMUSG00000031290	-0.36421	-0.69489	7.58807e-05	0.033501
1700016P03Rik	ENSMUSG00000085609	0.439816	-0.915062	7.59158e-05	0.033501
D330041H03Rik	ENSMUSG00000073437	-0.609506	-0.311281	7.75443e-05	0.033501
Gm23297	ENSMUSG00000065118	-0.44121	-1.05519	8.5174e-05	0.0359414
Snora70	ENSMUSG00000064981	-0.238345	-0.812497	8.83235e-05	0.0364234
Snora9	ENSMUSG00000064513	-0.373409	-0.864309	9.58417e-05	0.0386455
Cct6a	ENSMUSG00000029447	-0.236043	-0.669559	0.000101156	0.0399016
Gm22489	ENSMUSG00000080463	-0.429285	-0.837231	0.000106954	0.0408599
Tcam1	ENSMUSG00000020712	0.482107	-0.547519	0.000109393	0.0408599
Kansl2	ENSMUSG00000022992	-0.239712	-0.652751	0.000110341	0.0408599
Gm25394	ENSMUSG00000087963	-0.35588	-0.782329	0.000135293	0.0490979
Egr1	ENSMUSG00000038418	0.377133	-0.387209	0.00017232	0.0613086
Npas4	ENSMUSG00000045903	0.274937	-0.717253	0.00021154	0.0738152
Gm23650	ENSMUSG00000065289	-0.413993	-1.12938	0.000254845	0.0872484
Gm26654	ENSMUSG00000097299	0.189124	-1.2157	0.00027067	0.0909503
Atad3aos	ENSMUSG00000054514	0.311289	-0.524938	0.000280965	0.0926929
Mir1843a	ENSMUSG00000105972	-0.568534	-1.3222	0.000292359	0.0947297
Gm25788	ENSMUSG00000064655	-0.254838	-0.831939	0.000312294	0.098165
Gm24233	ENSMUSG00000077505	-0.345912	-0.902101	0.000319192	0.098165
Gm25777	ENSMUSG00000080364	-0.74968	-1.26398	0.000315702	0.098165

### Sheet: Table 6B - DEGs upregulated DG
Supplementary Table 6. nuRNA-seq-based DEGs, DG IE vs DG SC vs DG EE.
padj < 0.1. 74 DEGs.
gene_name	gene_id	log2FC (EE/SC)	log2FC (IE/SC)	pvalue	padj
Lhfp	ENSMUSG00000048332	0.628745	-0.159347	5.65972e-10	1.05056e-05
Arc	ENSMUSG00000022602	0.644774	-0.556869	3.58879e-09	3.33075e-05
Etl4	ENSMUSG00000036617	0.478966	-0.231413	2.89614e-08	0.00015254
Ldb2	ENSMUSG00000039706	0.922762	0.0646798	3.28714e-08	0.00015254
Pid1	ENSMUSG00000045658	0.233193	-0.356099	1.0701e-07	0.00035638
Rasgef1b	ENSMUSG00000089809	0.497948	-0.150201	1.15197e-07	0.00035638
Pappa	ENSMUSG00000028370	0.738237	-0.0569488	2.06254e-07	0.000546927
Sorcs1	ENSMUSG00000043531	0.807036	-0.153927	5.0391e-07	0.0011692
Vat1l	ENSMUSG00000046844	0.964494	0.114064	1.08279e-06	0.0022332
Hivep1	ENSMUSG00000021366	1.02069	0.0504122	1.22103e-06	0.00226648
Lbh	ENSMUSG00000024063	0.907863	0.0420146	1.35086e-06	0.00227952
Gm30382	ENSMUSG00000106515	0.775922	-0.195733	1.86668e-06	0.00266533
Klf5	ENSMUSG00000005148	1.32936	0.427944	1.85282e-06	0.00266533
Bcl2	ENSMUSG00000057329	0.664242	-0.0824323	4.10765e-06	0.00476538
Gm43509	ENSMUSG00000106603	1.50636	0.508797	4.09503e-06	0.00476538
Dusp5	ENSMUSG00000034765	0.641204	-0.231054	3.68878e-06	0.00476538
Samd5	ENSMUSG00000060487	0.455999	-0.312596	5.50908e-06	0.00601526
Deptor	ENSMUSG00000022419	0.669026	-0.0377985	6.69658e-06	0.00690567
Rspo2	ENSMUSG00000051920	0.764604	0.178737	8.78653e-06	0.00815478
Gm50252	ENSMUSG00000118341	-0.549296	-0.326927	8.64197e-06	0.00815478
Alk	ENSMUSG00000055471	0.72428	0.182751	1.24901e-05	0.01104
Igfbp5	ENSMUSG00000026185	-0.310934	0.218373	1.49921e-05	0.0126492
Olfm2	ENSMUSG00000032172	0.785781	0.20105	1.70591e-05	0.0135241
Ubap1l	ENSMUSG00000086228	0.327084	-0.210441	1.74862e-05	0.0135241
Gm3364	ENSMUSG00000105224	1.19623	0.104455	1.96131e-05	0.0145623
Trib2	ENSMUSG00000020601	0.394836	-0.25392	2.09271e-05	0.0149403
Prss41	ENSMUSG00000024114	-2.25145	-0.136929	2.76215e-05	0.0183111
Mamdc2	ENSMUSG00000033207	1.14625	0.0372864	2.68267e-05	0.0183111
B230110G15Rik	ENSMUSG00000100166	-1.12505	-0.740125	3.262e-05	0.0208791
Sox5	ENSMUSG00000041540	0.680245	0.184864	3.89145e-05	0.0240777
Rgs6	ENSMUSG00000021219	0.223684	-0.387611	4.12946e-05	0.0242114
Grik1	ENSMUSG00000022935	0.857431	0.300391	4.17393e-05	0.0242114
Cstad	ENSMUSG00000047363	-0.530334	0.139229	4.54355e-05	0.0255568
Onecut1	ENSMUSG00000043013	-0.599409	0.00222487	5.45228e-05	0.0297662
8030487O14Rik	ENSMUSG00000105136	1.50922	-0.415976	5.92582e-05	0.0314272
Lamc2	ENSMUSG00000026479	1.27296	0.0987953	6.22248e-05	0.0320838
Rcan2	ENSMUSG00000039601	0.858544	0.145473	6.81552e-05	0.0341918
Hs6st3	ENSMUSG00000053465	0.0881717	-0.319748	7.148e-05	0.0349161
Ntn4	ENSMUSG00000020019	1.0385	-0.0552256	7.88156e-05	0.0375122
Wnt9a	ENSMUSG00000000126	-0.909376	-0.17488	8.79853e-05	0.0408296
Tox2	ENSMUSG00000074607	0.664369	0.0709912	9.89913e-05	0.0429061
Terc	ENSMUSG00000064796	0.349499	1.47128	0.000101706	0.0429061
Tmem44	ENSMUSG00000022537	0.819563	0.284019	9.8955e-05	0.0429061
Gm11427	ENSMUSG00000083161	-0.747222	-2.93169	0.000110046	0.0453929
Asap1	ENSMUSG00000022377	0.457617	-0.115935	0.000123533	0.0498484
Dpysl5	ENSMUSG00000029168	0.24231	-0.227269	0.000127554	0.0503759
Stat5b	ENSMUSG00000020919	0.543502	-0.0177086	0.000135925	0.0514906
Nr4a1	ENSMUSG00000023034	0.495412	-0.297732	0.000134789	0.0514906
Plxdc1	ENSMUSG00000017417	0.84185	0.0514404	0.000144935	0.0538058
Pbx3	ENSMUSG00000038718	0.889423	0.0489079	0.000158453	0.0554946
Pcdh15	ENSMUSG00000052613	0.81396	0.149924	0.000156354	0.0554946
1700016P03Rik	ENSMUSG00000085609	0.656349	-0.364538	0.000153779	0.0554946
Gm20649	ENSMUSG00000093662	-0.560192	0.0125775	0.000177193	0.0598011
E130008D07Rik	ENSMUSG00000117011	-0.43904	0.213782	0.000176709	0.0598011
Tshz3	ENSMUSG00000021217	0.583589	-0.011236	0.000186982	0.0619778
Rsrp1	ENSMUSG00000037266	-0.197467	0.204035	0.00020066	0.0621865
Gm42894	ENSMUSG00000106694	-0.302313	-0.921949	0.00019575	0.0621865
Mitf	ENSMUSG00000035158	0.0487464	-0.296396	0.000199965	0.0621865
Pcsk1	ENSMUSG00000021587	0.732683	-0.042021	0.000201012	0.0621865
Cdc42ep3	ENSMUSG00000036533	0.804756	0.0175637	0.00020437	0.0621887
Ext1	ENSMUSG00000061731	0.105017	-0.256771	0.000207853	0.0622286
Gm41414	ENSMUSG00000116029	0.555255	-0.0549523	0.000227857	0.0671346
Ovol2	ENSMUSG00000037279	1.41282	0.565153	0.000242701	0.0703909
Vwa5b1	ENSMUSG00000028753	-0.652514	0.113421	0.000247809	0.0707665
Cobl	ENSMUSG00000020173	0.763469	0.048188	0.000277567	0.0780636
A830036E02Rik	ENSMUSG00000084890	-0.398049	0.149985	0.000290334	0.0792565
Sorcs3	ENSMUSG00000063434	0.272296	-0.213869	0.000290348	0.0792565
Hivep2	ENSMUSG00000015501	0.0661161	-0.236648	0.000303421	0.0816248
Akap12	ENSMUSG00000038587	0.738431	0.137713	0.000323011	0.0844469
Efcab6	ENSMUSG00000022441	0.759495	-0.108135	0.000318567	0.0844469
Gm9930	ENSMUSG00000053980	0.641807	-0.376674	0.000352088	0.0907702
Rgs20	ENSMUSG00000002459	0.951411	0.277087	0.000387692	0.0981028
Dner	ENSMUSG00000036766	0.233229	-0.125433	0.0003911	0.0981028
H2bc18	ENSMUSG00000105827	0.617908	0.631451	0.00040023	0.0990542
