## Supplementary material for "Rearing conditions bidirectionally modulate cognitive abilities and AP-1 signaling in hippocampal neurons in a cell type-specific manner": Supp Tables 1 to 9: Supp Table 7 (DARs DG).xlsx

### Sheet: Table 7A - DARs DG
Supplementary Table 7. ATAC-seq-based DARs, DG IE vs DG SC vs DG EE.
padj < 0.1. 228 DARs.
peak_name	chr	start	end	width	log2FC (EE/SC)	log2FC (IE/SC)	gene_id	gene_name	start_position	end_position	feature_strand	insideFeature	distancetoFeature	shortestDistance	pvalue	padj
peak23188	11	112463119	112463642	524	1.48905	0.102297	ENSMUSG00000041674	BC006965	112663927	112781976	-	downstream	318596	200285	1.12e-09	0.000137344
peak34266	13	89324135	89324928	794	1.28143	0.200308	ENSMUSG00000034488	Edil3	88821472	89323223	+	downstream	503060	912	6.63e-09	0.000290339
peak48565	16	26231221	26231490	270	2.20291	0.144563	ENSMUSG00000022512	Cldn1	26356642	26371841	-	downstream	140485	125152	7.1e-09	0.000290339
peak39448	14	68223845	68224508	664	2.14365	0.952636	ENSMUSG00000114925	Gm47212	68218253	68223811	+	downstream	5923	34	1.32e-08	0.000403988
peak65574	2	56714619	56714943	325	1.47915	-0.057141	ENSMUSG00000098437	Mir195b	56785811	56785907	+	upstream	-71030	70868	1.96e-08	0.000481232
peak68302	2	108289670	108290463	794	1.08442	-0.0452311	ENSMUSG00000086758	Gm13912	108183716	108291319	-	inside	1253	856	4.45e-08	0.00090939
peak112256	8	103068241	103068684	444	2.00432	0.579073	ENSMUSG00000109848	Gm45391	103130248	103144946	-	downstream	76484	61564	5.66e-08	0.000993247
peak102111	6	138069840	138070383	544	1.49471	0.610375	ENSMUSG00000044378	Slc15a5	137983586	138079916	-	inside	9804	9533	7.82e-08	0.00119436
peak70607	2	151509645	151509890	246	2.33536	1.45834	ENSMUSG00000027455	Nsfl1c	151494182	151511414	+	inside	15586	1524	8.76e-08	0.00119436
peak19335	11	38770630	38771241	612	1.50668	0.528844	ENSMUSG00000070249	Gm23520	38798171	38798277	-	downstream	27341	26930	1.73e-07	0.00196313
peak69866	2	136658530	136659193	664	1.09465	-0.045807	ENSMUSG00000103066	Gm36967	136679961	136680226	+	upstream	-21099	20768	1.76e-07	0.00196313
peak31065	13	23654189	23654686	498	1.89407	0.870056	ENSMUSG00000084753	Gm22452	23663021	23663124	+	upstream	-8583	8335	2.78e-07	0.00284479
peak112257	8	103070154	103070675	522	1.7881	0.786216	ENSMUSG00000109848	Gm45391	103130248	103144946	-	downstream	74532	59573	3.25e-07	0.00306673
peak44174	15	45076196	45077240	1045	0.971723	-0.167169	ENSMUSG00000022342	Kcnv1	45106284	45114920	-	downstream	38202	29044	5.44e-07	0.00417445
peak45474	15	72390568	72391361	794	1.14672	-0.193178	ENSMUSG00000095149	Gm24390	72490958	72491019	-	downstream	100055	99597	5.14e-07	0.00417445
peak73555	3	39109571	39110502	932	1.3549	0.373852	ENSMUSG00000104792	Gm43308	39128533	39128905	-	downstream	18869	18031	4.77e-07	0.00417445
peak62775	19	55421863	55422246	384	1.53446	0.0979678	ENSMUSG00000024983	Vti1a	55316295	55627309	+	inside	105759	105568	5.84e-07	0.00421371
peak63781	2	20111455	20112197	743	0.939743	0.0479667	ENSMUSG00000036617	Etl4	19909780	20810713	+	inside	202046	201675	6.52e-07	0.00444492
peak115255	9	37905655	37906384	730	1.56941	0.338056	ENSMUSG00000066748	Olfr145	37896724	37903519	+	downstream	9296	2136	7.25e-07	0.00456905
peak33523	13	70794178	70794744	567	1.02092	-0.00810686	ENSMUSG00000049538	Adamts16	70727802	70841811	-	inside	47350	47067	7.62e-07	0.00456905
peak33551	13	72056496	72056818	323	2.30331	0.864521	ENSMUSG00000060969	Irx1	71957921	71963723	-	upstream	-92934	92773	7.82e-07	0.00456905
peak1347	1	32480066	32480725	660	1.48238	0.199678	ENSMUSG00000026058	Khdrbs2	32172714	32658568	+	inside	307682	177843	8.52e-07	0.00475602
peak41210	14	105087021	105087666	646	1.26453	0.220519	ENSMUSG00000022119	Rbm26	105106751	105177327	-	downstream	89983	19085	1.11e-06	0.00594256
peak68699	2	116443922	116444782	861	0.956035	-0.168801	ENSMUSG00000081787	Gm13991	116527843	116528490	-	downstream	84138	83061	1.17e-06	0.0059667
peak13054	10	54548796	54549599	804	0.976402	0.222748	ENSMUSG00000112882	Gm47970	54670792	54671704	-	downstream	122506	121193	1.26e-06	0.0061206
peak8163	1	160799964	160800269	306	1.57579	0.102335	ENSMUSG00000102852	Gm37083	160798682	160800819	+	inside	1434	550	1.3e-06	0.0061206
peak84390	4	88412077	88412645	569	1.50477	0.517901	ENSMUSG00000028497	Hacd4	88396144	88438928	-	inside	26567	15933	1.51e-06	0.00684759
peak382	1	12016772	12017083	312	1.70275	0.680881	ENSMUSG00000057715	A830018L16Rik	11414105	11975901	+	downstream	602823	40871	1.8e-06	0.00787538
peak72299	3	13191732	13192520	789	1.56417	0.268645	ENSMUSG00000102815	Gm37813	13288197	13291891	+	upstream	-96071	95677	2e-06	0.00844836
peak12636	10	44084561	44085449	889	1.1731	-0.0421891	ENSMUSG00000019866	Crybg1	43950636	44148853	-	inside	63848	63404	2.33e-06	0.00952256
peak53719	17	51961436	51961766	331	1.47477	0.240024	ENSMUSG00000117175	Gm20098	51882727	51965257	+	inside	78874	3491	2.48e-06	0.00963528
peak8730	1	169821932	169822497	566	1.48006	0.241385	ENSMUSG00000096772	Gm22114	169799450	169799556	-	upstream	-22658	22376	2.51e-06	0.00963528
peak45303	15	68518356	68518915	560	1.5842	0.449967	ENSMUSG00000116367	Gm49414	68611410	68611707	-	downstream	93071	92495	2.64e-06	0.00983696
peak106335	7	121890545	121891470	926	1.16049	0.162616	ENSMUSG00000030873	Scnn1b	121865038	121918514	+	inside	25970	25507	3.09e-06	0.0102488
peak106335	7	121890545	121891470	926	1.16049	0.162616	ENSMUSG00000034951	Cog7	121879363	121981711	-	inside	90703	11182	3.09e-06	0.0102488
peak10932	10	13587541	13588469	929	1.0768	0.243999	ENSMUSG00000019808	Adat2	13552894	13563376	+	downstream	35111	24165	3.04e-06	0.0102488
peak91906	5	90561879	90562265	387	1.19024	-0.701416	ENSMUSG00000070690	Albfm1	90561107	90597871	+	inside	965	772	3.02e-06	0.0102488
peak91906	5	90561879	90562265	387	1.19024	-0.701416	ENSMUSG00000106863	Gm42109	90553199	90589077	-	inside	27005	8680	3.02e-06	0.0102488
peak94012	5	130911625	130911941	317	1.91313	0.990456	ENSMUSG00000034040	Galnt17	130872082	131308497	-	inside	396714	39543	3.03e-06	0.0102488
peak114595	9	24315703	24316176	474	1.33037	-0.044987	ENSMUSG00000043659	Npsr1	24097996	24316398	+	inside	217944	222	4.45e-06	0.0118088
peak26389	12	51107912	51108570	659	1.07735	0.343199	ENSMUSG00000088966	Gm22088	51085687	51085803	+	downstream	22554	22109	4.44e-06	0.0118088
peak49378	16	42748372	42749180	809	1.51352	0.61251	ENSMUSG00000075070	4932412D23Rik	42725702	42875762	-	inside	126986	22670	4.52e-06	0.0118088
peak56165	18	17335150	17335615	466	1.53583	0.514789	ENSMUSG00000117460	4921533I20Rik	17234324	17319730	-	upstream	-15652	15420	4.07e-06	0.0118088
peak56218	18	19960103	19960655	553	1.04307	-0.313905	ENSMUSG00000059898	Dsc3	19960930	20002351	-	downstream	41972	275	3.79e-06	0.0118088
peak56333	18	21335099	21335914	816	1.12323	0.423232	ENSMUSG00000117590	Gm50052	21332106	21332679	-	upstream	-2827	2420	3.84e-06	0.0118088
peak59475	18	69814467	69815493	1027	1.05643	-0.0669193	ENSMUSG00000064706	Gm22508	69777936	69778045	-	upstream	-36935	36422	4.03e-06	0.0118088
peak63414	2	11358397	11358786	390	1.77585	0.326451	ENSMUSG00000102674	8030442B05Rik	11338366	11398501	-	inside	39909	20031	4.31e-06	0.0118088
peak79989	3	156393996	156394308	313	1.75195	0.682831	ENSMUSG00000104573	Gm42886	156264586	156265051	+	downstream	129566	128945	4.38e-06	0.0118088
peak95709	6	17859483	17861126	1644	0.905911	0.242828	ENSMUSG00000029534	St7	17692933	17943025	+	inside	167371	81899	4.3e-06	0.0118088
peak96121	6	27646259	27646827	569	1.32583	0.174022	ENSMUSG00000024211	Grm8	27275119	28135178	-	inside	488635	371140	5.1e-06	0.0127654
peak97130	6	42181971	42183847	1877	0.910195	0.233746	ENSMUSG00000051917	Tas2r144	42215328	42216287	+	upstream	-32419	31481	5.07e-06	0.0127654
peak63631	2	16820519	16821035	517	1.16095	0.149547	ENSMUSG00000026748	Plxdc2	16356304	16755839	+	downstream	464473	64680	5.2e-06	0.0127679
peak57852	18	46052545	46053556	1012	0.830352	0.0956801	ENSMUSG00000098284	A330093E20Rik	45683487	46045260	-	upstream	-7790	7285	5.96e-06	0.0141917
peak74077	3	53038841	53039325	485	1.22052	0.231475	ENSMUSG00000104850	Gm42901	53038585	53041755	-	inside	2672	256	6.01e-06	0.0141917
peak55344	17	90735754	90736613	860	1.327	0.245108	ENSMUSG00000024109	Nrxn1	90033631	91093071	-	inside	356887	356458	6.19e-06	0.0143367
peak30110	13	5248591	5249198	608	1.15647	0.21808	ENSMUSG00000113668	Gm47451	5215791	5216178	-	upstream	-32716	32413	6.88e-06	0.0156334
peak118994	9	116223340	116223698	359	1.65661	0.358541	ENSMUSG00000111324	Gm31410	116218802	116249753	+	inside	4717	4538	7.65e-06	0.0170685
peak40498	14	87155506	87156592	1087	0.935156	-0.0502824	ENSMUSG00000115438	Gm49193	87160005	87162165	+	upstream	-3956	3413	7.92e-06	0.0173572
peak98170	6	65408973	65409386	414	1.58043	0.0782939	ENSMUSG00000029917	Qrfprl	65381105	65458150	+	inside	28075	27868	8.52e-06	0.0183554
peak2291	1	46937644	46938050	407	1.05066	-0.185837	ENSMUSG00000100160	Gm28527	46896583	46896879	-	upstream	-40968	40765	9.38e-06	0.0198462
peak110269	8	67181674	67182295	622	1.19319	0.0815192	ENSMUSG00000110512	Gm45827	67176771	67177787	+	downstream	5213	3887	1.04e-05	0.0215441
peak12789	10	47708716	47709255	540	1.52792	0.671596	ENSMUSG00000112702	Gm47571	47640123	47640534	+	downstream	68863	68182	1.07e-05	0.0219445
peak105887	7	111319914	111320223	310	2.22974	1.04626	ENSMUSG00000109808	5430402P08Rik	111366298	111395608	+	upstream	-46230	46075	1.11e-05	0.0220906
peak78425	3	130137255	130138016	762	1.2025	0.309014	ENSMUSG00000058897	Col25a1	130131501	130599877	+	inside	6135	5754	1.12e-05	0.0220906
peak109155	8	41753340	41753846	507	1.10059	-0.0652371	ENSMUSG00000102046	2810404M03Rik	41827267	42046202	+	upstream	-73674	73421	1.17e-05	0.0221813
peak119008	9	116882559	116882867	309	1.75251	0.0589138	ENSMUSG00000039607	Rbms3	116572746	117872681	-	inside	989968	309813	1.18e-05	0.0221813
peak2076	1	42727415	42728122	708	1.01167	-0.400168	ENSMUSG00000093436	Gm20646	42694925	42744791	+	inside	32843	16669	1.18e-05	0.0221813
peak48639	16	27640319	27640710	392	1.69971	0.695776	ENSMUSG00000038127	Ccdc50	27388869	27452218	+	downstream	251645	188101	1.21e-05	0.0221813
peak80387	4	7198580	7199478	899	1.24547	0.261408	ENSMUSG00000083023	Gm11804	7039047	7039514	-	upstream	-159515	159066	1.2e-05	0.0221813
peak35955	13	113716624	113717133	510	1.47665	0.691406	ENSMUSG00000114417	Gm34586	113672318	113686540	+	downstream	44560	30084	1.23e-05	0.0221871
peak62697	19	53415166	53415680	515	1.22616	0.502134	ENSMUSG00000117768	8030456M14Rik	53390789	53391795	+	downstream	24634	23371	1.25e-05	0.0223083
peak89747	5	40901631	40902145	515	1.5195	0.490631	ENSMUSG00000106865	4930519E07Rik	41281236	41282900	+	upstream	-379348	379091	1.3e-05	0.0227629
peak110077	8	64344819	64345380	562	1.35825	0.27723	ENSMUSG00000109579	Gm35521	64408643	64417100	-	downstream	72000	63263	1.38e-05	0.0238744
peak19522	11	43114843	43115344	502	1.81031	0.785742	ENSMUSG00000085951	Gm12145	43106140	43116294	-	inside	1200	950	1.41e-05	0.0238744
peak28761	12	98535078	98536332	1255	0.530709	-0.24767	ENSMUSG00000033854	Kcnk10	98429437	98578310	-	inside	42605	41978	1.44e-05	0.0238744
peak34796	13	96932715	96933513	799	1.1016	0.3973	ENSMUSG00000091387	Gcnt4	96924689	96950906	+	inside	8425	8026	1.42e-05	0.0238744
peak2796	1	56750192	56751002	811	1.41169	0.249406	ENSMUSG00000038331	Satb2	56793981	56978650	-	downstream	228053	42979	1.5e-05	0.0244984
peak61895	19	34064167	34064695	529	1.0258	-0.514576	ENSMUSG00000024770	Lipn	34067358	34084918	+	upstream	-2927	2663	1.53e-05	0.0247585
peak45362	15	69389241	69390057	817	0.89437	0.0433042	ENSMUSG00000077502	Gm24232	69451015	69451146	-	downstream	61497	60958	1.57e-05	0.0250782
peak15093	10	89243592	89244430	839	0.973527	0.233739	ENSMUSG00000035189	Ano4	88948994	89344762	-	inside	100751	100332	1.63e-05	0.0256026
peak48576	16	26439926	26440474	549	1.03698	0.120124	ENSMUSG00000038148	Cldn16	26463135	26482765	+	upstream	-22935	22661	1.74e-05	0.0269887
peak3014	1	60795492	60796222	731	0.967009	0.139307	ENSMUSG00000085965	2310016D23Rik	60778843	60803790	+	inside	17014	7568	1.83e-05	0.0276551
peak58792	18	61513711	61514169	459	1.46853	0.178515	ENSMUSG00000045094	Arhgef37	61491657	61536594	-	inside	22654	22054	1.81e-05	0.0276551
peak10042	1	191469940	191471004	1065	0.907729	0.277081	ENSMUSG00000103114	Gm32200	191436340	191465048	-	upstream	-5424	4892	1.88e-05	0.0281378
peak5979	1	124756722	124757134	413	1.23413	-0.119982	ENSMUSG00000036815	Dpp10	123321471	124846039	-	inside	89111	88905	2.04e-05	0.0301807
peak73699	3	42129482	42130557	1076	0.612141	-0.134891	ENSMUSG00000102610	Gm37846	42163865	42167638	+	upstream	-33845	33308	2.07e-05	0.0302612
peak16350	10	110185117	110185596	480	1.52311	0.36048	ENSMUSG00000020181	Nav3	109681259	110456204	-	inside	270848	270608	2.18e-05	0.0306785
peak66981	2	79698056	79698907	852	0.913813	-0.0442035	ENSMUSG00000034683	Ppp1r1c	79707780	79818496	+	upstream	-9298	8873	2.14e-05	0.0306785
peak68250	2	107397881	107398117	237	1.72805	0.751945	ENSMUSG00000042604	Kcna4	107290639	107298502	+	downstream	107360	99379	2.15e-05	0.0306785
peak84974	4	102148574	102149454	881	1.12147	0.132531	ENSMUSG00000028525	Pde4b	102087543	102607259	+	inside	61471	61031	2.2e-05	0.0306785
peak18730	11	30433263	30433812	550	1.04193	0.264396	ENSMUSG00000040919	4930505A04Rik	30426006	30471827	-	inside	38289	7257	2.31e-05	0.0310161
peak65489	2	53712468	53712860	393	1.20573	0.517678	ENSMUSG00000088628	Gm23315	53700847	53700955	-	upstream	-11709	11513	2.32e-05	0.0310161
peak83167	4	64654200	64654534	335	1.5827	0.315874	ENSMUSG00000081941	Gm11218	64856926	64858139	-	downstream	203772	202392	2.3e-05	0.0310161
peak96581	6	32770392	32770940	549	1.31045	0.500825	ENSMUSG00000106873	BC049739	32751629	32752288	-	upstream	-18378	18104	2.27e-05	0.0310161
peak3543	1	70700075	70701093	1019	0.616554	-0.254446	ENSMUSG00000053153	Spag16	69826970	70725132	+	inside	873614	24039	2.43e-05	0.0310339
peak40877	14	99859476	99860106	631	1.05595	0.176706	ENSMUSG00000072294	Klf12	99870632	100284679	-	downstream	424888	10526	2.42e-05	0.0310339
peak55268	17	89357305	89357600	296	1.56568	0.4947	ENSMUSG00000117524	Gm4719	89379241	89384993	+	upstream	-21789	21641	2.43e-05	0.0310339
peak58629	18	59866361	59866848	488	1.1626	0.464236	ENSMUSG00000117701	Gm38695	59825431	59855462	-	upstream	-11142	10899	2.42e-05	0.0310339
peak91371	5	76537665	76538070	406	0.736966	-0.66546	ENSMUSG00000036435	Exoc1	76529311	76570294	+	inside	8557	8354	2.46e-05	0.0311503
peak25057	12	28349753	28350154	402	1.41244	-0.380766	ENSMUSG00000077792	Gm25564	28350263	28350394	+	upstream	-309	109	2.51e-05	0.0314214
peak63866	2	21852704	21853215	512	1.38722	0.188432	ENSMUSG00000045967	Gpr158	21367542	21830547	+	downstream	485418	22157	2.69e-05	0.0333937
peak26074	12	43641360	43642089	730	1.28367	0.564717	ENSMUSG00000065004	Gm26326	43743037	43743165	+	upstream	-101313	100948	2.79e-05	0.0338966
peak27523	12	74708588	74708842	255	1.54867	0.216069	ENSMUSG00000113562	Gm47619	74705246	74705728	-	upstream	-2987	2860	2.79e-05	0.0338966
peak111642	8	90521242	90521907	666	1.21955	0.19927	ENSMUSG00000109672	Gm45639	90669805	90674958	-	downstream	153384	147898	2.89e-05	0.0347737
peak114620	9	25208188	25208749	562	1.33869	0.420436	ENSMUSG00000111459	Gm8031	25228444	25229069	-	downstream	20601	19695	2.94e-05	0.0350076
peak36910	14	18939959	18940494	536	1.08066	-0.177492	ENSMUSG00000058317	Ube2e2	18573575	18894267	-	upstream	-45959	45692	2.97e-05	0.0350076
peak73863	3	50461799	50462953	1155	0.695174	-0.0383568	ENSMUSG00000027737	Slc7a11	49892526	50443614	-	upstream	-18762	18185	3.15e-05	0.0367638
peak45030	15	64385666	64386458	793	0.58013	-0.284802	ENSMUSG00000022377	Asap1	64086857	64382919	-	upstream	-3143	2747	3.26e-05	0.0377286
peak18917	11	32998973	32999708	736	1.01027	-0.161186	ENSMUSG00000077836	Gm26052	32984216	32984299	-	upstream	-15041	14674	3.31e-05	0.0379882
peak26224	12	46333355	46333914	560	0.989799	-0.132787	ENSMUSG00000112088	Gm48531	46281906	46282229	+	downstream	51728	51126	3.39e-05	0.0385561
peak48602	16	26775832	26776463	632	0.867824	0.148068	ENSMUSG00000092545	Gm20319	26714446	26755502	-	upstream	-20646	20330	3.47e-05	0.0390961
peak26211	12	45932190	45932780	591	1.09029	0.0174905	ENSMUSG00000064800	Gm24948	45984343	45984549	+	upstream	-51858	51563	3.51e-05	0.0391574
peak114570	9	23549172	23549713	542	1.3446	0.139568	ENSMUSG00000031963	Bmper	23223076	23485200	+	downstream	326366	63972	3.6e-05	0.0397617
peak14026	10	70799024	70800259	1236	0.909167	0.139601	ENSMUSG00000112752	Gm48021	70807242	70813822	+	upstream	-7600	6983	3.66e-05	0.040121
peak102220	6	140113896	140114260	365	1.61821	0.35159	ENSMUSG00000107407	Gm44159	140132067	140132508	+	upstream	-17989	17807	3.71e-05	0.0403508
peak15793	10	99399883	99400516	634	0.946508	-0.0813296	ENSMUSG00000044633	B530045E10Rik	99298888	99423047	+	inside	101312	22531	3.81e-05	0.040741
peak53778	17	55548502	55548780	279	1.70236	0.544715	ENSMUSG00000024172	St6gal2	55445382	55514581	+	downstream	103259	33921	3.82e-05	0.040741
peak39653	14	72013934	72014263	330	1.57422	0.145522	ENSMUSG00000115304	4930434J06Rik	71856702	71920439	+	downstream	157396	93495	4.07e-05	0.042774
peak49374	16	42652181	42652644	464	1.3499	0.369079	ENSMUSG00000116679	Gm49739	42663926	42664135	+	upstream	-11514	11282	4.08e-05	0.042774
peak26088	12	44145271	44145685	415	1.4271	0.0680731	ENSMUSG00000112038	Gm47056	44121756	44125600	+	downstream	23722	19671	4.12e-05	0.0428011
peak43226	15	29077845	29078089	245	1.3328	-0.0376739	ENSMUSG00000115459	Gm49280	28855004	28857772	+	downstream	222963	220073	4.15e-05	0.0428011
peak63603	2	15290422	15291150	729	1.62096	0.43369	ENSMUSG00000080930	Gm13367	15342625	15343420	+	upstream	-51839	51475	4.23e-05	0.0432389
peak64917	2	43646360	43647289	930	1.22565	0.265854	ENSMUSG00000026866	Kynu	43555329	43682715	+	inside	91495	35426	4.26e-05	0.0432626
peak10235	1	193750882	193751252	371	1.65957	0.879054	ENSMUSG00000104182	Gm21362	193867009	193867936	+	upstream	-115942	115757	4.33e-05	0.0434549
peak108672	8	33582095	33582569	475	0.807657	-0.320963	ENSMUSG00000009628	Tex15	33516738	33585582	+	inside	65594	3013	4.35e-05	0.0434549
peak35448	13	105670146	105670872	727	1.12905	0.276199	ENSMUSG00000114518	Gm48208	105568754	105569963	-	upstream	-100546	100183	4.43e-05	0.0436606
peak44369	15	52054131	52055291	1161	0.66377	-0.298632	ENSMUSG00000068522	Aard	52040107	52045722	+	downstream	14604	8409	4.52e-05	0.0436606
peak66428	2	70777873	70778222	350	1.18511	-0.404341	ENSMUSG00000041997	Tlk1	70712407	70825728	-	inside	47680	47506	4.48e-05	0.0436606
peak70131	2	141587072	141587757	686	0.937706	0.26123	ENSMUSG00000068205	Macrod2	140395309	142392966	+	inside	1192105	805209	4.5e-05	0.0436606
peak3547	1	70797552	70798114	563	1.53948	0.314707	ENSMUSG00000045648	Vwc2l	70725715	70885397	+	inside	72118	71837	4.56e-05	0.0437192
peak99608	6	94405301	94405870	570	1.1727	0.0347733	ENSMUSG00000107616	Gm7825	94417829	94418244	+	upstream	-12243	11959	4.6e-05	0.0437633
peak110239	8	66714528	66715077	550	0.857845	-0.283794	ENSMUSG00000036437	Npy1r	66697192	66706792	+	downstream	17610	7736	4.64e-05	0.0437749
peak2869	1	58109353	58110088	736	1.42474	0.25906	ENSMUSG00000063558	Aox1	58029931	58106413	+	downstream	79789	2940	4.68e-05	0.0438434
peak108176	8	23631008	23631488	481	1.43535	0.0655327	ENSMUSG00000037492	Zmat4	23636019	24156585	+	upstream	-4771	4531	4.79e-05	0.0445844
peak98527	6	74284692	74284975	284	1.49651	0.0412626	ENSMUSG00000093964	Gm26179	74340950	74341081	+	upstream	-56116	55975	4.91e-05	0.0453219
peak100974	6	117342201	117342597	397	1.84154	0.809043	ENSMUSG00000107434	Gm4640	117420577	117423617	-	downstream	81218	77980	5.29e-05	0.046771
peak20754	11	66992122	66992712	591	0.982645	-0.167691	ENSMUSG00000085926	Gm12299	67002086	67011625	+	upstream	-9669	9374	5.32e-05	0.046771
peak34877	13	97682239	97682553	315	1.46187	0.274717	ENSMUSG00000054944	5330416C01Rik	97733498	97747411	-	downstream	65015	50945	5.33e-05	0.046771
peak45036	15	64448178	64449019	842	0.953327	0.259088	ENSMUSG00000115169	Gm30563	64396379	64433598	+	downstream	52219	14580	5.29e-05	0.046771
peak48013	16	12952420	12952992	573	1.36823	0.506211	ENSMUSG00000116170	Gm6332	12950781	12951463	-	upstream	-1243	957	5.21e-05	0.046771
peak73488	3	37978417	37979049	633	0.995045	0.414711	ENSMUSG00000106461	Gm20755	37898813	37992728	+	inside	79920	13679	5.21e-05	0.046771
peak78087	3	124075813	124076699	887	1.07899	0.580172	ENSMUSG00000081939	Gm15399	123984097	123985104	-	upstream	-91152	90709	5.27e-05	0.046771
peak112998	8	116847903	116848335	433	1.55616	0.5267	ENSMUSG00000014633	Cmc2	116888685	116921455	-	downstream	73336	40350	5.46e-05	0.0475486
peak114852	9	29109619	29109951	333	1.52241	0.260984	ENSMUSG00000059974	Ntm	28994750	29963141	-	inside	853356	114869	5.54e-05	0.0476001
peak122280	X	158394187	158395012	826	1.02531	0.17769	ENSMUSG00000088896	Gm22522	158373082	158373232	+	downstream	21518	20955	5.55e-05	0.0476001
peak38704	14	56651550	56651859	310	1.58133	0.342679	ENSMUSG00000054509	Parp4	56575619	56659794	+	inside	76085	7935	5.58e-05	0.0476001
peak29974	12	117678793	117679226	434	0.831826	-0.626277	ENSMUSG00000041992	Rapgef5	117516479	117759737	+	inside	162531	80511	5.65e-05	0.0478276
peak72605	3	21070702	21070972	271	1.52943	0.298029	ENSMUSG00000039617	Gm7488	21049565	21050248	+	downstream	21272	20454	5.71e-05	0.0480326
peak77261	3	108238549	108238789	241	1.66644	0.0635319	ENSMUSG00000105961	Gm40123	108226787	108240247	+	inside	11882	1458	6.01e-05	0.0501943
peak63600	2	15157600	15157918	319	1.39759	-0.508129	ENSMUSG00000083860	Gm13313	15127600	15128683	+	downstream	30159	28917	6.08e-05	0.0504267
peak1306	1	31293519	31293778	260	1.84597	0.401993	ENSMUSG00000094215	Gm6489	31286945	31287640	+	downstream	6703	5879	6.25e-05	0.0511072
peak44407	15	53062577	53063281	705	1.11522	0.169658	ENSMUSG00000061731	Ext1	53064038	53346159	-	downstream	283230	757	6.22e-05	0.0511072
peak117448	9	81957838	81958379	542	1.4124	0.72645	ENSMUSG00000043289	Mei4	81863670	82206007	+	inside	94438	94168	6.74e-05	0.0547747
peak110143	8	64912979	64913242	264	1.97561	1.12021	ENSMUSG00000109613	Gm45405	64910968	64911977	-	upstream	-1133	1002	6.93e-05	0.0559531
peak24603	12	14458508	14458916	409	1.31364	-0.255505	ENSMUSG00000113961	Gm48498	14489404	14493244	-	downstream	34532	30488	7.05e-05	0.0565603
peak61819	19	31396107	31396403	297	1.39898	0.412473	ENSMUSG00000052920	Prkg1	30564489	31765033	-	inside	368778	368630	7.32e-05	0.0583227
peak22228	11	95550406	95550626	221	1.35352	-0.673032	ENSMUSG00000000120	Ngfr	95568818	95587735	-	downstream	37219	18192	7.5e-05	0.0585938
peak32181	13	43845015	43845720	706	1.16025	0.252917	ENSMUSG00000114192	Gm33115	43842438	43846157	+	inside	2930	437	7.48e-05	0.0585938
peak62892	19	58029589	58029995	407	0.856138	-0.430787	ENSMUSG00000054843	Atrnl1	57611034	58133343	+	inside	418758	103348	7.48e-05	0.0585938
peak26606	12	54822781	54823399	619	0.903011	-0.0174485	ENSMUSG00000005656	Snx6	54746349	54795703	-	upstream	-27387	27078	7.82e-05	0.0607288
peak100037	6	101890580	101890968	389	1.489	0.360293	ENSMUSG00000107421	Gm44177	101913273	101915939	+	upstream	-22499	22305	7.93e-05	0.0612144
peak104640	7	74092850	74093399	550	1.53632	0.4759	ENSMUSG00000108725	Gm45004	74034632	74043738	-	upstream	-49386	49112	8.11e-05	0.0615523
peak25177	12	29601455	29601884	430	1.00291	-0.443977	ENSMUSG00000061911	Myt1l	29528384	29923213	+	inside	73286	73071	8.14e-05	0.0615523
peak44068	15	43587601	43588731	1131	0.707359	0.199468	ENSMUSG00000022337	Emc2	43477229	43527763	+	downstream	110937	59838	8.17e-05	0.0615523
peak61888	19	33318173	33319193	1021	1.26694	0.194577	ENSMUSG00000071573	Rnls	33137747	33392295	-	inside	73612	73102	8.16e-05	0.0615523
peak36560	14	12504192	12504978	787	0.844379	-0.0120984	ENSMUSG00000054423	Cadps	12372563	12823079	-	inside	318494	131629	8.25e-05	0.061746
peak118418	9	104921194	104921850	657	1.00118	-0.236899	ENSMUSG00000032564	Cpne4	104547286	105034544	+	inside	374236	112694	8.42e-05	0.0626291
peak10742	10	10562882	10563362	481	1.30807	0.233248	ENSMUSG00000019832	Rab32	10545002	10558265	-	upstream	-4857	4617	8.58e-05	0.0631783
peak118835	9	112498630	112499198	569	1.38276	0.320091	ENSMUSG00000098345	Gm27847	112489616	112489722	+	downstream	9298	8908	8.6e-05	0.0631783
peak2868	1	58090172	58090801	630	1.02352	0.401101	ENSMUSG00000063558	Aox1	58029931	58106413	+	inside	60555	15612	8.65e-05	0.0631783
peak94796	5	146349200	146349619	420	1.16893	0.121725	ENSMUSG00000029636	Wasf3	146384985	146473615	+	upstream	-35575	35366	8.98e-05	0.0652495
peak95596	6	15101659	15101874	216	1.66235	0.607531	ENSMUSG00000029563	Foxp2	14901349	15441977	+	inside	200417	200310	9.06e-05	0.0654175
peak62928	19	58704455	58705152	698	1.13904	0.198618	ENSMUSG00000101088	1810018F18Rik	58698917	58715770	+	inside	5887	5538	9.54e-05	0.0685106
peak83218	4	65699730	65700462	733	1.07551	0.179642	ENSMUSG00000028373	Astn2	65380803	66404611	-	inside	704515	318927	9.86e-05	0.070337
peak79853	3	153728524	153729084	561	0.862697	0.143005	ENSMUSG00000052544	St6galnac3	153198266	153725174	-	upstream	-3630	3350	9.96e-05	0.0706968
peak100190	6	105939187	105939668	482	0.706816	-1.27459	ENSMUSG00000064293	Cntn4	105677660	106699310	+	inside	261768	261527	0.000102523	0.0710931
peak44201	15	45612927	45613430	504	1.58697	0.321656	ENSMUSG00000115549	Gm2203	45962526	45963459	+	upstream	-349348	349096	0.000102125	0.0710931
peak62246	19	42393718	42394329	612	0.969243	0.274758	ENSMUSG00000042401	Crtac1	42268287	42431785	-	inside	37761	37456	0.000101613	0.0710931
peak80968	4	18365432	18366386	955	0.680838	0.151593	ENSMUSG00000087402	Gm11867	18407349	18891842	+	upstream	-41440	40963	0.000102055	0.0710931
peak104530	7	69417427	69417667	241	1.37569	-0.743358	ENSMUSG00000110028	Gm34838	69354372	69396932	-	upstream	-20615	20495	0.000105075	0.0716485
peak115115	9	35131903	35132579	677	0.931587	0.0891905	ENSMUSG00000032040	Dcps	35124408	35176061	-	inside	43820	7495	0.000104577	0.0716485
peak39685	14	72578451	72578893	443	1.32069	0.0206147	ENSMUSG00000033487	Fndc3a	72537946	72710003	-	inside	131331	40505	0.000104211	0.0716485
peak40077	14	77744516	77745310	795	0.992643	0.343626	ENSMUSG00000022012	Enox1	77156763	77721760	+	downstream	588150	22756	0.000109074	0.0739643
peak27907	12	81617004	81617423	420	1.15086	0.0666023	ENSMUSG00000042734	Ttc9	81631249	81667557	+	upstream	-14035	13826	0.000111563	0.0752362
peak63608	2	16228399	16228799	401	1.57012	-0.0606285	ENSMUSG00000075520	Malrd1	15526479	16255555	+	inside	702120	26756	0.000114677	0.076914
peak46701	15	90153946	90154536	591	1.10063	0.00259152	ENSMUSG00000075470	Alg10b	90224311	90233471	+	upstream	-70070	69775	0.000118719	0.0775069
peak57489	18	39896928	39897604	677	0.990916	0.0625593	ENSMUSG00000118015	Gm41708	39906180	39929374	-	downstream	32108	8576	0.000117329	0.0775069
peak60485	18	88491677	88492330	654	1.17511	0.174906	ENSMUSG00000117830	Gm50400	88414563	88415040	-	upstream	-76964	76637	0.000116597	0.0775069
peak69408	2	129359999	129361054	1056	0.843927	0.0393881	ENSMUSG00000082097	Gm14039	129362759	129362859	-	downstream	2333	1705	0.000117644	0.0775069
peak81770	4	38572500	38573103	604	1.06309	0.0180377	ENSMUSG00000085632	Gm12381	38571667	38855483	-	inside	282681	833	0.000118306	0.0775069
peak1541	1	35180700	35181177	478	1.19707	-0.232606	ENSMUSG00000077231	Gm25096	35178956	35179084	-	upstream	-1854	1616	0.000121069	0.0786234
peak16547	10	113930079	113931052	974	0.384658	-0.341606	ENSMUSG00000104006	Gm38333	113996647	113997250	+	upstream	-66081	65595	0.000125391	0.0810014
peak99799	6	98212035	98212548	514	1.44998	0.372783	ENSMUSG00000107902	Gm32592	98121796	98248611	+	inside	90496	36063	0.000128756	0.0827395
peak99390	6	91243427	91243905	479	1.19747	0.292171	ENSMUSG00000064080	Fbln2	91212455	91272540	+	inside	31211	28635	0.000132272	0.0845564
peak116059	9	52782550	52782828	279	1.51974	0.287874	ENSMUSG00000111020	Gm1715	52679863	52798774	+	inside	102826	15946	0.00013613	0.0858224
peak58523	18	57651232	57651419	188	1.81966	0.461223	ENSMUSG00000058925	Ccdc192	57533780	57731065	+	inside	117546	79646	0.000136745	0.0858224
peak81594	4	34122991	34123419	429	0.843197	-0.155105	ENSMUSG00000087602	Gm12753	34130854	34134800	+	upstream	-7649	7435	0.000135882	0.0858224
peak96766	6	36437997	36438600	604	1.15721	0.114358	ENSMUSG00000045613	Chrm2	36388084	36528414	+	inside	50214	49913	0.00013705	0.0858224
peak19523	11	43141158	43141878	721	0.747323	-0.087209	ENSMUSG00000055415	Atp10b	43149877	43262285	+	upstream	-8359	7999	0.000139279	0.0859579
peak44020	15	42246842	42247275	434	1.14152	0.134769	ENSMUSG00000115985	Gm18531	42256063	42256780	-	downstream	9722	8788	0.000140067	0.0859579
peak55385	17	93597802	93598825	1024	0.814032	0.122558	ENSMUSG00000117514	Gm50002	93680334	93680665	-	downstream	82351	81509	0.000140016	0.0859579
peak68711	2	116833253	116834249	997	1.20227	0.336728	ENSMUSG00000086462	Gm13990	116848099	116877168	-	downstream	43417	13850	0.000138973	0.0859579
peak61400	19	23299750	23300589	840	0.733167	-0.219717	ENSMUSG00000117837	Gm41821	23282096	23300362	+	overlapEnd	18074	227	0.000146205	0.0892782
peak26971	12	64540991	64541670	680	1.2092	0.250512	ENSMUSG00000043060	Fscb	64471330	64474690	-	upstream	-66640	66301	0.000149471	0.0907572
peak87564	4	151815488	151815956	469	1.55473	0.543913	ENSMUSG00000014592	Camta1	150917322	151861876	-	inside	46154	45920	0.000150106	0.0907572
peak106743	7	132074363	132074880	518	1.23695	0.674046	ENSMUSG00000030849	Fgfr2	130162451	133123350	-	inside	1048728	1048470	0.000153777	0.0911799
peak106743	7	132074363	132074880	518	1.23695	0.674046	ENSMUSG00000030862	Cpxm2	132032687	132154739	-	inside	80117	41676	0.000153777	0.0911799
peak109136	8	41323481	41323921	441	1.26371	-0.15649	ENSMUSG00000031592	Pcm1	41239752	41332344	+	inside	83949	8423	0.000153133	0.0911799
peak5956	1	123985433	123986123	691	1.08029	0.508771	ENSMUSG00000036815	Dpp10	123321471	124846039	-	inside	860261	663962	0.00015344	0.0911799
peak69720	2	133987674	133988189	516	1.33012	0.419193	ENSMUSG00000064983	Gm25258	133584315	133584421	-	upstream	-403511	403253	0.00015328	0.0911799
peak102196	6	139750748	139751636	889	1.08045	0.231697	ENSMUSG00000030228	Pik3c2g	139587221	139969284	+	inside	163971	163527	0.000160044	0.0915682
peak33905	13	81320229	81320422	194	1.92891	0.544162	ENSMUSG00000069170	Adgrv1	81095068	81633154	-	inside	312828	225161	0.0001604	0.0915682
peak41613	14	116779714	116780037	324	1.02321	-0.255779	ENSMUSG00000104296	Gm38045	116750215	116751129	+	downstream	29661	28585	0.000155792	0.0915682
peak53644	17	50338966	50340001	1036	1.20722	0.305196	ENSMUSG00000117222	Gm49906	50339252	50398475	+	overlapStart	232	286	0.000157939	0.0915682
peak75122	3	69667768	69668235	468	1.41058	0.163962	ENSMUSG00000102342	Gm37380	69661766	69662162	+	downstream	6236	5606	0.000157887	0.0915682
peak78521	3	131685819	131686560	742	1.26389	0.47816	ENSMUSG00000028032	Papss1	131564768	131643671	+	downstream	121422	42148	0.000158717	0.0915682
peak83324	4	68531905	68532435	531	1.17609	0.404327	ENSMUSG00000086790	Gm12911	68312657	68321961	-	upstream	-210209	209944	0.000156404	0.0915682
peak90606	5	63445071	63445956	886	0.819753	0.184681	ENSMUSG00000104868	Gm9954	63646170	63650894	-	downstream	205380	200214	0.00015985	0.0915682
peak33333	13	66947208	66947795	588	1.07943	0.284296	ENSMUSG00000021518	Ptdss1	66932830	66998401	+	inside	14672	14378	0.000165415	0.0935611
peak73607	3	39999937	40000399	463	0.827009	0.0390702	ENSMUSG00000106948	Gm42785	39823577	39827411	+	downstream	176591	172526	0.000164913	0.0935611
peak60395	18	85103967	85104698	732	0.848296	0.00232625	ENSMUSG00000118198	Gm50370	85071836	85083451	+	downstream	32496	20516	0.000168152	0.0946726
peak35854	13	112317586	112318607	1022	0.854494	0.128881	ENSMUSG00000049985	Ankrd55	112288451	112384002	+	inside	29645	29135	0.00017277	0.0964103
peak74584	3	60645423	60645912	490	0.803144	-0.452704	ENSMUSG00000027763	Mbnl1	60472830	60629750	+	downstream	172838	15673	0.000172809	0.0964103
peak92102	5	96218691	96219367	677	1.04604	0.346651	ENSMUSG00000029486	Mrpl1	96209493	96266727	+	inside	9536	9198	0.000174793	0.0970759
peak69739	2	134779691	134780745	1055	0.76701	0.0700855	ENSMUSG00000051177	Plcb1	134786067	135475258	+	upstream	-5849	5322	0.000176249	0.0974432
peak117287	9	77531420	77531730	311	0.979079	-0.322948	ENSMUSG00000032352	Lrrc1	77430823	77544870	-	inside	13295	13140	0.000177669	0.0977882
peak117232	9	76024091	76025192	1102	0.778186	0.258953	ENSMUSG00000007908	Hmgcll1	76014855	76136350	+	inside	9787	9236	0.000179734	0.0980451
peak3382	1	66292250	66293019	770	1.19655	0.195524	ENSMUSG00000015222	Map2	66175273	66442583	+	inside	117361	116977	0.000179297	0.0980451

### Sheet: Table 7B - DAR-annotated genes
Supplementary Table 7. ATAC-seq-based DARs, DG IE vs DG SC vs DG EE.
Genes annotated to DARs (225).
1810018F18Rik
2310016D23Rik
2810404M03Rik
4921533I20Rik
4930434J06Rik
4930505A04Rik
4930519E07Rik
4932412D23Rik
5330416C01Rik
5430402P08Rik
8030442B05Rik
8030456M14Rik
A330093E20Rik
A830018L16Rik
Aard
Adamts16
Adat2
Adgrv1
Albfm1
Alg10b
Ankrd55
Ano4
Aox1
Arhgef37
Asap1
Astn2
Atp10b
Atrnl1
B530045E10Rik
BC006965
BC049739
Bmper
Cadps
Camta1
Ccdc192
Ccdc50
Chrm2
Cldn1
Cldn16
Cmc2
Cntn4
Cog7
Col25a1
Cpne4
Cpxm2
Crtac1
Crybg1
Dcps
Dpp10
Dsc3
Edil3
Emc2
Enox1
Etl4
Exoc1
Ext1
Fbln2
Fgfr2
Fndc3a
Foxp2
Fscb
Galnt17
Gcnt4
Gm11218
Gm11804
Gm11867
Gm12145
Gm12299
Gm12381
Gm12753
Gm12911
Gm13313
Gm13367
Gm13912
Gm13990
Gm13991
Gm14039
Gm15399
Gm1715
Gm18531
Gm20098
Gm20319
Gm20646
Gm20755
Gm21362
Gm2203
Gm22088
Gm22114
Gm22452
Gm22508
Gm22522
Gm23315
Gm23520
Gm24232
Gm24390
Gm24948
Gm25096
Gm25258
Gm25564
Gm26052
Gm26179
Gm26326
Gm27847
Gm28527
Gm30563
Gm31410
Gm32200
Gm32592
Gm33115
Gm34586
Gm34838
Gm35521
Gm36967
Gm37083
Gm37380
Gm37813
Gm37846
Gm38045
Gm38333
Gm38695
Gm40123
Gm41708
Gm41821
Gm42109
Gm42785
Gm42886
Gm42901
Gm43308
Gm44159
Gm44177
Gm45004
Gm45391
Gm45405
Gm45639
Gm45827
Gm4640
Gm47056
Gm4719
Gm47212
Gm47451
Gm47571
Gm47619
Gm47970
Gm48021
Gm48208
Gm48498
Gm48531
Gm49193
Gm49280
Gm49414
Gm49739
Gm49906
Gm50002
Gm50052
Gm50370
Gm50400
Gm6332
Gm6489
Gm7488
Gm7825
Gm8031
Gm9954
Gpr158
Grm8
Hacd4
Hmgcll1
Irx1
Kcna4
Kcnk10
Kcnv1
Khdrbs2
Klf12
Kynu
Lipn
Lrrc1
Macrod2
Malrd1
Map2
Mbnl1
Mei4
Mir195b
Mrpl1
Myt1l
Nav3
Ngfr
Npsr1
Npy1r
Nrxn1
Nsfl1c
Ntm
Olfr145
Papss1
Parp4
Pcm1
Pde4b
Pik3c2g
Plcb1
Plxdc2
Ppp1r1c
Prkg1
Ptdss1
Qrfprl
Rab32
Rapgef5
Rbm26
Rbms3
Rnls
Satb2
Scnn1b
Slc15a5
Slc7a11
Snx6
Spag16
St6gal2
St6galnac3
St7
Tas2r144
Tex15
Tlk1
Ttc9
Ube2e2
Vti1a
Vwc2l
Wasf3
Zmat4
